# Mapping the Global Distribution of *Mus musculus*: Implications for Evolutionary Genetics

**DOI:** 10.1101/2024.07.09.602589

**Authors:** Alexis Garretson, Laura Blanco-Berdugo, Beth Dumont

## Abstract

House mice (*Mus musculus*) are a key biomedical research model and important vectors for disease transmission. In the wild, house mice are also an ecologically disruptive invasive species, and their activity is associated with significant economic and agricultural damage and cost. Despite the importance of house mice across these different contexts, the extent of their geographic distribution is not well understood. House mice are human commensals but are nonetheless sensitive to their prevailing environment, indicating that the range of human settlement cannot be used as a reliable proxy. Existing range maps for *Mus musculus* are based on minimum convex hulls informed by potentially biased sampling and do not 1) fully integrate large, digitized data documenting species occurrences, 2) provide insight into the likely species distribution in under-sampled regions, and 3) delineate internal structures of the range, including barriers to dispersal or unsuitable internal habitat. Consequently, we know little about the bioclimatic tolerance and environmental envelope occupied by this species. To address these unknowns, we leverage publicly available mouse sampling and biodiversity data to provide an updated range map of *Mus musculus* and define the environmental limits of the house mouse distribution. Using genetic data from public archives, we also model the genetic diversity of house mice across our newly updated range. Using these data, we visualize global genetic diversity trends and confirm the ancestral origins of *Mus musculus* to the region of the Indian subcontinent occupied by modern-day Pakistan and northwestern India. Taken together, our efforts highlight areas where house mice are predicted to be at their environmental tolerance limit, including regions where future sampling efforts may uncover mice with unique adaptive traits.
