## Supplemental Table 1 for "Mapping the Global Distribution of *Mus musculus*: Implications for Evolutionary Genetics"

sample	accessions	sex	country	latitude	longitude	distance_to_india	Average Per-Chromosome Heterozygous Sites	Average Per-Chromosome SNPs
14B	ERR899406	M	FR	44.322	3.071	7333.703372	0.029848925	528121
15B	ERR899407	M	FR	44.322	3.071	7333.703372	0.029888555	527254.9474
16B	ERR899408	M	FR	44.322	3.071	7333.703372	0.030247016	528493.1053
18B	ERR899401	M	FR	44.322	3.071	7333.703372	0.030075011	528635.8947
AFG1	ERR1425295, ERR1425296, ERR1425297, ERR1425298	M	AF	36.7068919	67.21173229	2119.348956	0.033405248	1123826.211
AFG2	ERR1425299, ERR1425300, ERR1425301, ERR1425302	M	AF	36.7068919	67.21173229	2119.348956	0.020191423	1066618.632
AFG3	ERR1425303, ERR1425304, ERR1425305, ERR1425306	M	AF	36.7068919	67.21173229	2119.348956	0.034602302	1119865.158
AFG4	ERR1425307, ERR1425308, ERR1425309, ERR1425310	M	AF	36.7068919	67.21173229	2119.348956	0.036775286	1116810.789
AFG5	ERR1425311, ERR1425312, ERR1425313, ERR1425314	F	AF	36.7068919	67.21173229	2119.348956	0.030982113	1092087.263
AFG6	ERR1425315, ERR1425316, ERR1425317, ERR1425318	M	AF	36.7068919	67.21173229	2119.348956	0.03227208	1087860.053
AH15	ERR899416	M	IR	32.384	48.3996	3299.903429	0.047236216	687365.5789
AH23	ERR899415	M	IR	31.53741427	49.70954086	3155.41294	0.046761907	682083.5789
AL1	ERR1124338	F	KZ	43.238	76.8829	2518.542646	0.029830309	1135631.421
AL16	ERR1124339	M	KZ	43.238	76.8829	2518.542646	0.029059976	1130485.684
AL19	ERR1124340	F	KZ	43.238	76.8829	2518.542646	0.030116351	1137983.368
AL33	ERR1124341	F	KZ	43.238	76.8829	2518.542646	0.023246567	1107304.368
AL38	ERR1124342	M	KZ	43.238	76.8829	2518.542646	0.021214781	1095828.895
AL40	ERR1124343	F	KZ	43.238	76.8829	2518.542646	0.023334632	1105091.789
AL41	ERR1124344	M	KZ	43.238	76.8829	2518.542646	0.021514762	1097379.474
AL42	ERR1124345	F	KZ	43.238	76.8829	2518.542646	0.03008912	1135000.789
B2C	ERR899403	M	FR	44.322	3.071	7333.703372	0.021390651	491419.1579
C1	ERR899404	M	FR	44.322	3.071	7333.703372	0.029062445	524573.9474
CR12	ERR1124330	F	CZ	49.1141	16.1902	6332.610075	0.023647154	1070013.789
CR13	ERR1124331	F	CZ	49.1141	16.1902	6332.610075	0.022858159	1070611.947
CR16	ERR1124332	M	CZ	49.1091	16.2234	6330.139744	0.026228523	1089293.947
CR23	ERR1124333	F	CZ	49.0813	16.1922	6332.064985	0.023773498	1075690.474
CR25	ERR1124334	F	CZ	49.17205	16.1941	6333.037186	0.024704942	1083970.632
CR29	ERR1124335	F	CZ	49.8175	15.473	6392.794652	0.02512545	1083597.474
CR46	ERR1124336	M	CZ	49.1141	16.1902	6332.610075	0.019061514	1054981.368
CR59	ERR1124337	F	CZ	49.2441	16.233	6331.111172	0.026927336	1094741.421
E1B	ERR899405	M	FR	44.322	3.071	7333.703372	0.029862832	529210.5263
EC_FLO_04	.	M	EC	-1.3083	-90.4314	17585.90893	0.015574299	437931.8421
EC_FLO_24	.	F	EC	-1.3083	-90.4314	17585.90893	0.017321608	452384.9474
F1B	ERR899402	M	FR	44.322	3.071	7333.703372	0.020229614	485986.6842
FR101	ERR1681964	.	FR	45.5756	3.6319	7276.466698	0.021578363	463932.2105
FR211	ERR1681965	.	FR	45.5854	3.6906	7271.808717	0.023679571	474427.8421
FR218	ERR1681966	.	FR	45.607	3.6877	7271.828985	0.014827368	437709.4737
FR227	ERR1681967	.	FR	45.6325	3.5596	7281.538809	0.021677624	462749.9474
FR231	ERR1681968	.	FR	45.5867	3.6391	7275.800486	0.024114109	472998.9474
FR234	ERR1681969	.	FR	45.5867	3.6391	7275.800486	0.013137494	425358.4211
FR236	ERR1681970	.	FR	45.6326	3.6381	7275.439668	0.011000555	418778
FR246	ERR1681971	.	FR	45.5993	3.7069	7270.409565	0.01937748	452967.6842
FR303	ERR1681972	.	FR	45.5438	3.7113	7270.594285	0.020350437	458541.7368
FR310	ERR1681973	.	FR	45.4378	3.6863	7273.556652	0.023498201	474078.0526
FR311	ERR1681974	.	FR	45.4353	3.6076	7279.715359	0.025096877	483477.7368
FR313	ERR1681975	.	FR	45.3694	3.6373	7278.042072	0.021410786	465858.3158
FR314	ERR1681976	.	FR	45.4751	3.7634	7267.191305	0.016078258	445167.6842
FR327	ERR1681977	.	FR	45.5007	3.9225	7254.557774	0.0244649	479173.8421
FR329	ERR1681978	.	FR	45.4558	3.8864	7257.788788	0.021339703	461461.3158
FR330	ERR1681979	.	FR	45.3923	3.8734	7259.399346	0.022428967	465922.6842
FR334	ERR1681980	.	FR	45.45	3.6335	7277.553828	0.023100381	470649.7368
FR34	ERR1681981	.	FR	45.5867	3.6391	7275.800486	0.018829579	457274.3158
FR44	ERR1681982	.	FR	45.5368	3.9059	7255.515649	0.020517751	459731.8947
FR54	ERR1681983	.	FR	45.5306	3.79778	7263.98909	0.022261688	457419.6842
GI40	SRR10398015, SRR10512679	M	SH	40.3186	9.9353	6805.617747	0.022030453	452155.8421
GI43	SRR10398014, SRR10512678	M	SH	40.3186	9.9353	6805.617747	0.021762302	450549.5789
GI44	SRR10398007, SRR10512671	F	SH	40.3186	9.9353	6805.617747	0.021826722	451687.0526
GI46	SRR10398006, SRR10512670	F	SH	40.3186	9.9353	6805.617747	0.019169365	449284.9474
GI48	SRR10398005, SRR10512669	M	SH	40.3186	9.9353	6805.617747	0.021582603	451484.0526
GI50	SRR10398004, SRR10512668	M	SH	40.3186	9.9353	6805.617747	0.021964573	453075.2105
GI53	SRR10398003, SRR10512667	.	SH	40.3186	9.9353	6805.617747	0.022840351	462595.2105
GI54	SRR10398002, SRR10512666	F	SH	40.3186	9.9353	6805.617747	0.021421475	453441.5789
GI58	SRR10398001, SRR10512665	M	SH	40.3186	9.9353	6805.617747	0.021728063	453063.9474
GI62	SRR10398000, SRR10512664	M	SH	40.3186	9.9353	6805.617747	0.023175141	461776.3158
GI64	SRR10398013, SRR10512677	.	SH	40.3186	9.9353	6805.617747	0.022461241	458014.9474
GI66	SRR10398012, SRR10512676	F	SH	40.3186	9.9353	6805.617747	0.022061195	454903
GI67	SRR10398011, SRR10512675	M	SH	40.3186	9.9353	6805.617747	0.023063769	460136.2105
GI68	SRR10398010, SRR10512674	M	SH	40.3186	9.9353	6805.617747	0.021394686	453982.5263
GI69	SRR10398009, SRR10512673	M	SH	40.3186	9.9353	6805.617747	0.020763707	448786
GI70	SRR10398008, SRR10512672	F	SH	40.3186	9.9353	6805.617747	0.021732878	452593.8421
H12	ERR019144, ERR019199, ERR019200, ERR019201, ERR019202, ERR019203, ERR019204, ERR019205, ERR019222, ERR019259, ERR019260, ERR019261	M	IN	31.0795	76.9614	1178.816334	0.090291041	1417516.632
H14	ERR034298, ERR034299, ERR037813, ERR019192, ERR019193, ERR019194, ERR019195, ERR019196, ERR019197, ERR019198, ERR019235, ERR019236	F	IN	31.0795	76.9614	1178.816334	0.089980317	1416349.947
H15	ERR034100, ERR034101, ERR034102, ERR037828, ERR019145, ERR019146, ERR019147, ERR019148, ERR019149, ERR019150, ERR019151, ERR019219, ERR019250, ERR019251, ERR019252, ERR019253, ERR019254	F	IN	31.7087	76.932	1247.999262	0.093370631	1437725.737
H24	ERR034296, ERR034297, ERR037814, ERR019187, ERR019188, ERR019189, ERR019190, ERR019191, ERR019216, ERR019255, ERR019256, ERR019257, ERR019258	F	IN	31.6322	76.8332	1241.290923	0.090958512	1406747.684
H26	ERR019153, ERR019154, ERR019155, ERR019156, ERR019157, ERR019158, ERR019159, ERR019213, ERR019227, ERR019228, ERR019229, ERR019230, ERR019231, ERR034300, ERR034301, ERR037829	F	IN	31.6322	76.8332	1241.290923	0.092800184	1430649.526
H27	ERR019180, ERR019181, ERR019182, ERR019183, ERR019184, ERR019185, ERR019186, ERR019220, ERR019262, ERR019263, ERR019264, ERR019265, ERR034103, ERR034104, ERR034105, ERR037830	F	IN	31.6322	76.8332	1241.290923	0.093782108	1439435.053
H28	ERR019141, ERR019206, ERR019207, ERR019208, ERR019209, ERR019210, ERR019211, ERR019212, ERR019221, ERR019268, ERR019269, ERR019270, ERR019271, ERR034307, ERR037820	M	IN	31.0795	76.9614	1178.816334	0.091559009	1413178.053
H30	ERR034106, ERR034107, ERR037816, ERR019152, ERR019218, ERR019223, ERR019224, ERR019225, ERR019226, ERR019243, ERR019244, ERR019245, ERR019246, ERR019247, ERR019248, ERR019249, ERR029417, ERR029418, ERR029419	F	IN	31.0795	76.9614	1178.816334	0.091333463	1424675.263
H34	ERR034098, ERR034099, ERR037821, ERR019142, ERR019173, ERR019174, ERR019175, ERR019176, ERR019177, ERR019178, ERR019179, ERR019214, ERR019232, ERR019233, ERR019234, ERR019242	M	IN	31.0795	76.9614	1178.816334	0.090772266	1408876.737
H36	ERR019143, ERR019166, ERR019167, ERR019168, ERR019169, ERR019170, ERR019171, ERR019172, ERR019215, ERR019237, ERR019238, ERR019239, ERR019240, ERR019241, ERR034302, ERR034303, ERR037833	F	IN	31.0795	76.9614	1178.816334	0.093974509	1434697.737
HG06	ERR899777	F	DE	54.1833	7.8827	6949.485588	0.01066898	367269.0526
HG08	ERR899778	M	DE	54.1833	7.8827	6949.485588	0.009518783	358681.6842
HG13	ERR899779	F	DE	54.1833	7.8827	6949.485588	0.010290476	364344.7368
HI0112	DRR271583	.	ID	-6.5971	106.806	4280.384415	0.060329791	1188225.579
HI0115	DRR271584	.	ID	-8.4095	115.1889	5099.837204	0.037609755	1196422.842
HI0116	DRR271585	.	ID	-8.4095	115.1889	5099.837204	0.029083705	1157177.579
HI0134	DRR271586	.	ID	-6.8145	107.623	4361.275113	0.014941845	981410.8947
HI0159	DRR271587	.	IN	34.1526	77.5771	1508.683424	0.069849869	1346840.947
HI0161	DRR271588	.	IN	34.1526	77.5771	1508.683424	0.069550983	1349080.235
HI0173	DRR271589	.	PK	33.6844	73.0479	1563.717976	0.098601312	1470815.684
HI0175	DRR271590	.	PK	33.6844	73.0479	1563.717976	0.098101904	1467924.263
HI0185	DRR271591	.	IN	28.7041	77.1025	917.8566428	0.079668616	1387685.842
HI0187	DRR271592	.	IN	28.7041	77.1025	917.8566428	0.071640776	1349506.421
HI0261	DRR271593	.	PK	30.6682	73.1114	1260.733157	0.097902241	1467493.211
HI0264	DRR271594	.	PK	24.8607	67.0011	1315.811311	0.098282116	1470623.842
HI0273	DRR271595	.	PK	24.8607	67.0011	1315.811311	0.086974815	1383778.474
HI0274	DRR271596	.	IN	12.2958	76.6394	951.1500142	0.057017126	1291328.737
HI0313	DRR271597	.	IN	20.2961	85.8245	716.711831	0.036690942	1204727.684
HI0321	DRR271598	.	IN	20.2961	85.8245	716.711831	0.055631826	1285910.105
HI0328	DRR271599	.	IN	17.385	78.4867	358.6988286	0.022806401	1135407.526
HI0329	DRR271600	.	IN	17.385	78.4867	358.6988286	0.040329292	1221995.368
HI0347	DRR271601	.	BD	24.746	90.4179	1263.211567	0.033401386	1192103.625
HI0372	DRR271602	.	BD	23.8041	90.4152	1232.789366	0.064551079	1316730.737
HI0373	DRR271603	.	BD	23.8041	90.4152	1232.789366	0.066352091	1292871.714
HI0484	DRR271604	.	LK	7.2699	80.5938	1484.628731	0.044189834	1230885.211
HI0488	DRR271605	.	LK	6.9271	79.8612	1515.197239	0.045729081	1236209.684
HI0505	DRR271606	.	VN	21.3609	105.5474	2762.457139	0.0479181	1237415
HI0520	DRR271607	.	VN	21.0278	105.8342	2794.431411	0.030877049	1157672.947
HS0682	DRR271608	.	SK	37.959	124.6654	4782.362538	0.007529653	1026063.158
HS1368	DRR271609	.	SK	35.8317	129.1	5142.088284	0.010428876	1038695.789
HS1411	DRR271610	.	RU	42.4241	130.6516	5372.628822	0.080654836	1231216
HS1464	DRR271611	.	KZ	50.2839	57.167	3811.618648	0.024470605	1105785.632
HS1467	DRR271612	.	NP	28.7768	83.571	1019.069263	0.07021414	1368620.842
HS1523	DRR271613	.	NP	27.7172	85.324	1019.572631	0.088602379	1500597.737
HS2323	DRR271614	.	JP	41.7687	140.7291	6193.42616	0.035535745	1122945.211
HS2326	DRR271615	.	JP	44.356	142.4632	6346.724	0.023920473	1104113.789
HS2400	DRR271616	.	TW	22.7613	121.1438	4357.595774	0.035408757	1170406.737
HS2445	DRR271617	.	JP	43.5578	141.9103	6298.363034	0.035008986	1156991.842
HS2788	DRR271618	.	JP	26.499998	127.9333296	5013.591311	0.053722511	1248054.789
HS2815	DRR271619	.	JP	36.5194	136.6097	5820.654491	0.031095087	1132416.105
HS3534	DRR271620	.	JP	38.2554	140.3396	6152.737338	0.029804931	1130979.421
HS3538	DRR271621	.	JP	39.3307	141.5315	6256.297895	0.00372916	1004817.368
HS3604	DRR271622	.	RU	56.4884	84.948	4015.556058	0.005410013	995039.1579
HS3605	DRR271623	.	RU	51.9587	85.9601	3533.231035	0.008161805	1014129.684
HS3607	DRR271624	.	RU	53.5893	142.9522	6479.312248	0.019653817	1060627.579
HS3608	DRR271625	.	RU	52.2855	104.289	4140.318297	0.005104162	1006243.368
HS3612	DRR271626	.	RU	46.3586	48.0569	4003.887247	0.017172706	1078854.158
HS4056	DRR271627	.	JP	35.3392	139.4901	6081.167	0.008995231	1022744.632
HS4097	DRR271628	.	JP	35.4082	133.8623	5569.850554	0.026343917	1106939.895
HS4120	DRR271629	.	JP	34.0742	134.4407	5620.03261	0.009029244	1031158.789
HS4169	DRR271630	.	JP	36.0835	140.0764	6132.145933	0.00660334	1019562.421
HS4233	DRR271631	.	SK	38.1383	127.6849	5047.076019	0.009014935	1036148.316
HS4238	DRR271632	.	SK	37.7132	126.4511	4932.760689	0.009497415	1037085.895
HS4271	DRR271633	.	JP	42.4174	139.8828	6126.861698	0.021285827	1085379.947
HS4272	DRR271634	.	JP	33.5902	130.4017	5245.053835	0.02416764	1098496.053
HS4273	DRR271635	.	JP	34.1783	131.4738	5346.67054	0.019999351	1084302.158
HS4411	DRR271636	.	JP	35.1921	132.4993	5445.080609	0.040247443	1179847.316
JR11	ERR899413	M	IR	31.50942081	49.84584385	3142.108368	0.047079481	690134.1579
JR15	ERR899414	M	IR	31.38692616	49.84893333	3138.21311	0.047681329	691200.3684
JR2-F1C	ERR899409	M	IR	31.23319452	49.24533119	3189.358424	0.047417205	689520.5789
JR5-F1C	ERR899410	M	IR	31.38096973	48.6811608	3245.451071	0.047262641	684316.6316
JR7-F1C	ERR899411	M	IR	31.38096973	48.6811608	3245.451071	0.046834491	685825.5263
JR8-F1A	ERR899412	M	IR	31.38096973	48.6811608	3245.451071	0.04739489	686471.3684
MG0230	DRR271637	.	JP	40.1	141.05	6215.616603	0.002955631	1003114.526
MG0296	DRR271638	.	JP	43.1104	141.22	6240.153971	0.002893427	1002773.053
MG0297	DRR271639	.	JP	43.1104	141.22	6240.153971	0.001367782	995179.9474
MG0417	DRR271640	.	IR	36.2972	59.6067	2563.910178	0.035572952	1158719.421
MG0444	DRR271641	.	SK	35.21	129.0689	5133.416686	0.012260406	1053883.895
MG0501	DRR271642	.	CN	25.2736	110.29	3247.310471	0.061192086	1283396.053
MG0504	DRR271643	.	CN	23.1291	113.2644	3548.596979	0.062324104	1278159.211
MG0507	DRR271644	.	CN	36.0614	103.8342	2966.107358	0.028511606	1095585.684
MG0529	DRR271645	.	CN	24.8797	102.8332	2493.981586	0.040126605	1190155.263
MG0565	DRR271646	.	CN	36.6173	101.7778	2838.361827	0.014995336	1064280.211
MG0597	DRR271648	.	CN	44.3041	86.2142	2713.718514	0.028642457	1132752.632
MG0608	DRR271649	.	CN	41.1676	80.2634	2284.403916	0.018736933	1082900.316
MG0611	DRR271650	.	CN	46.7514	82.987	2924.438618	0.030258738	1137710.632
MG0631	DRR271651	.	CN	52.9721	122.5386	5164.34654	0.022676912	1091348.526
MG0686	DRR271652	.	CN	39.4677	75.9938	2111.488582	0.017257866	1078529.211
MG0709	DRR271653	.	CN	29.5657	106.5512	2946.269162	0.064327021	1292806.368
MG0713	DRR271654	.	CN	32.1896	119.425	4208.904012	0.038379011	1175420.421
MG0715	DRR271655	.	CN	29.6526	91.1378	1583.77895	0.02128863	1082207.579
MG0721	DRR271656	.	CN	29.6526	91.1378	1583.77895	0.023343296	1090182.474
MG0747	DRR271657	.	CN	37.1143	79.9225	1833.462861	0.016071758	1066918.316
MG0795	DRR271658	.	CN	29.8683	121.544	4385.83057	0.058511123	1239657.944
MG0797	DRR271659	.	CN	25.7027	100.1556	2239.938233	0.063894412	1266796.5
MG0863	DRR271660	.	CN	49.5965	117.3784	4669.672674	0.051819675	1206350.579
MG0871	DRR271661	.	CN	40.1422	94.662	2631.634411	0.022669744	1099669.158
MG0908	DRR271662	.	CN	30.5928	114.3052	3701.593674	0.066330341	1264327.389
MG0917	DRR271663	.	CN	26.8565	100.2271	2272.919578	0.048190675	1217072.158
MG0992	DRR271664	.	CN	47.3543	123.918	5002.931608	0.025040796	1108741.579
MG3004	DRR271665	.	RU	48.9952	131.7196	5610.84154	0.03257492	1126695.579
MG3007	DRR271666	.	RU	50.155148	115.906841	4610.230973	0.022210326	1093190.737
MG3008	DRR271667	.	RU	50.155148	115.906841	4610.230973	0.025701059	1109343.632
MG3010	DRR271668	.	RU	43.5852	45	4048.255957	0.031392372	1138383.789
MG3012	DRR271669	.	RU	52.0515	113.4712	4586.845813	0.014191758	1050156.368
MG3018	DRR271670	.	RU	44.3644	135.8209	5819.559125	0.025981002	1086640.263
MG3025	DRR271671	.	RU	43.1332	131.9113	5487.694788	0.067596837	1161719.278
MG3026	DRR271672	.	RU	48.9952	131.7196	5610.84154	0.034015542	1100824.333
MG3037	DRR271673	.	RU	48.4814	135.0721	5838.227959	0.04938267	1149489.667
MG3044	DRR271674	.	EE	59.437	24.7536	6058.84315	0.015032779	1014969.889
MG3045	DRR271675	.	RU	49.2214	143.1002	6432.819403	0.032378278	1083798.333
MG3048	DRR271676	.	RU	46.9641	142.7285	6384.590434	0.044392797	1149925.211
MG3056	DRR271677	.	RU	55.7558	37.6173	5189.559041	0.075129599	940062.2105
MG3066	DRR271678	.	UA	48.0159	37.8028	4768.5617	0.055864009	1211664.263
MG5086	DRR271679	.	CN	39.7714	98.2871	2812.433098	0.000730645	999330.5263
MG5135	DRR271680	.	IR	36.6494	51.4887	3203.575852	0.037139415	1150233.895
MPR108	SRR7768911	F	US	27.6648	-81.5158	14269.67116	0.020783714	363674.8947
MPR110	SRR7768910	M	US	27.6648	-81.5158	14269.67116	0.012538673	270667.6316
MPR112	SRR7768909	M	US	27.6648	-81.5158	14269.67116	0.011321344	223061.1579
MPR113	SRR7768908	F	US	27.6648	-81.5158	14269.67116	0.003205865	63920.31579
MPR114	SRR7768907	F	US	27.6648	-81.5158	14269.67116	0.012424397	274376.8421
MPR115	SRR7768906	F	US	27.6648	-81.5158	14269.67116	0.014886606	308309.4737
MPR116	SRR7768905	M	US	27.6648	-81.5158	14269.67116	0.016018966	337002.7895
MPR118	SRR7768904	M	US	27.6648	-81.5158	14269.67116	0.01687336	315426.3684
MPR120	SRR7768913	M	US	27.6648	-81.5158	14269.67116	0.018141724	325728.2105
MPR121	SRR7768912	F	US	27.6648	-81.5158	14269.67116	0.014039701	251510.8947
MPR123	SRR7768921	M	US	32.1574	-82.9071	13857.97877	0.007810054	174713.8421
MPR124	SRR7768920	F	US	32.1574	-82.9071	13857.97877	0.01115496	317954.7368
MPR125	SRR7768923	M	US	32.1574	-82.9071	13857.97877	0.013062209	281324
MPR126	SRR7768922	M	US	32.1574	-82.9071	13857.97877	0.010837869	229062.0526
MPR128	SRR7768917	M	US	32.1574	-82.9071	13857.97877	0.011009106	280936.6842
MPR129	SRR7768916	M	US	32.1574	-82.9071	13857.97877	0.012393795	275599.8947
MPR130	SRR7768919	F	US	32.1574	-82.9071	13857.97877	0.012101496	287698.8947
MPR131	SRR7768918	F	US	32.1574	-82.9071	13857.97877	0.013162901	283019.4211
MPR132	SRR7768915	F	US	32.1574	-82.9071	13857.97877	0.010252231	240890.4211
MPR133	SRR7768914	F	US	32.1574	-82.9071	13857.97877	0.00944586	291295.6842
MPR134	SRR7768894	F	US	43.1939	-71.5724	12328.44749	0.013079708	293750.4737
MPR135	SRR7768895	F	US	43.1939	-71.5724	12328.44749	0.009858378	258648.6316
MPR137	SRR7768896	F	US	43.1939	-71.5724	12328.44749	0.010598328	237563.0526
MPR138	SRR7768897	M	US	43.1939	-71.5724	12328.44749	0.013599677	294404
MPR140	SRR7768898	M	US	43.1939	-71.5724	12328.44749	0.011743732	296875.7368
MPR141	SRR7768899	M	US	43.1939	-71.5724	12328.44749	0.012801897	271842.5263
MPR142	SRR7768900	F	US	43.1939	-71.5724	12328.44749	0.010190411	264800.6316
MPR143	SRR7768901	M	US	43.1939	-71.5724	12328.44749	0.014138132	336962
MPR144	SRR7768902	M	US	43.1939	-71.5724	12328.44749	0.011395703	281281.0526
MPR145	SRR7768903	F	US	43.1939	-71.5724	12328.44749	0.012997626	293801.5789
MPR146	SRR7768931	F	US	41.2033	-77.1945	12735.80628	0.012232929	314590.3684
MPR147	SRR7768930	M	US	41.2033	-77.1945	12735.80628	0.015645979	301457.4211
MPR148	SRR7768929	M	US	41.2033	-77.1945	12735.80628	0.012213494	292743.3158
MPR150	SRR7768928	F	US	41.2033	-77.1945	12735.80628	0.014467186	303010.1579
MPR151	SRR7768927	M	US	41.2033	-77.1945	12735.80628	0.014451963	304179.1053
MPR152	SRR7768926	M	US	41.2033	-77.1945	12735.80628	0.011544894	300286.3158
MPR153	SRR7768925	F	US	41.2033	-77.1945	12735.80628	0.015328934	341950.8421
MPR154	SRR7768924	F	US	41.2033	-77.1945	12735.80628	0.013955749	308181.7368
MPR155	SRR7768933	M	US	41.2033	-77.1945	12735.80628	0.016327062	327851.7368
MPR156	SRR7768932	F	US	41.2033	-77.1945	12735.80628	0.013010223	271261.3684
MPR159	SRR7768886	F	US	37.4316	-78.6569	13169.50276	0.015024019	297006.8421
MPR161	SRR7768887	F	US	37.4316	-78.6569	13169.50276	0.01047833	289247.1579
MPR162	SRR7768884	M	US	37.4316	-78.6569	13169.50276	0.019877339	357088.7368
MPR163	SRR7768885	M	US	37.4316	-78.6569	13169.50276	0.008743784	191369.4211
MPR164	SRR7768890	M	US	37.4316	-78.6569	13169.50276	0.009437873	213016.0526
MPR165	SRR7768891	M	US	37.4316	-78.6569	13169.50276	0.011814046	254752.9474
MPR166	SRR7768888	M	US	37.4316	-78.6569	13169.50276	0.014050151	297122.2105
MPR167	SRR7768889	F	US	37.4316	-78.6569	13169.50276	0.006771798	162832.0526
MPR168	SRR7768892	F	US	37.4316	-78.6569	13169.50276	0.016745322	324427
MPR169	SRR7768893	F	US	37.4316	-78.6569	13169.50276	0.011723878	305784.6316
TP1	ERR899393	M	DE	50.9375	6.9603	7003.90525	0.014233956	404113.1053
TP121B	ERR899399	M	DE	50.9375	6.9603	7003.90525	0.028934223	469472.4211
TP17-2	ERR899396	.	DE	50.9375	6.9603	7003.90525	0.016871471	410998.0526
TP3-92	ERR899394	M	DE	50.9375	6.9603	7003.90525	0.025914341	457607.3684
TP4a	ERR899395	M	DE	50.9375	6.9603	7003.90525	0.016375357	413385.5789
TP51D	ERR899397	M	DE	50.9375	6.9603	7003.90525	0.011700119	391781.2632
TP7-10F1A2	ERR899400	M	DE	50.9375	6.9603	7003.90525	0.028942918	470044.8421
TP81B	ERR899398	.	DE	50.9375	6.9603	7003.90525	0.017768004	421377.6842
TW1000	ERR1681984	.	TW	23.6978	120.9605	4330.739618	0.049926192	1193001.368
TW1011	ERR1681985	.	TW	23.1694	120.1705	4254.408986	0.048917326	1193426.579
TW1057	ERR1681986	.	TW	23.6978	120.9605	4330.739618	0.042311839	1182927.789
TW1143	ERR1681987	.	TW	24.8138	120.9675	4324.501986	0.041340366	1177904.263
TW1145	ERR1681988	.	TW	23.6978	120.9605	4330.739618	0.038481068	1163581.368
TW1167	ERR1681989	.	TW	24.3089	120.7224	4302.437066	0.036318684	1149381.263
TW1172	ERR1681990	.	TW	24.3788	120.6488	4294.571167	0.041126871	1175923.842
TW1200	ERR1681991	.	TW	23.6978	120.9605	4330.739618	0.052048284	1199940.947
TW1231	ERR1681992	.	TW	23.6978	120.9605	4330.739618	0.044838625	1176491.211
TW1237	ERR1681993	.	TW	23.6978	120.9605	4330.739618	0.039632212	1149450.579
TW1291	ERR1681994	.	TW	23.6978	120.9605	4330.739618	0.045664687	1182473.368
TW1294	ERR1681995	.	TW	23.6978	120.9605	4330.739618	0.041139188	1160660.474
TW667	ERR1681996	.	TW	24.8138	120.9675	4324.501986	0.037381236	1149025.368
TW746	ERR1681997	.	TW	23.6978	120.9605	4330.739618	0.035568641	1143718.526
TW747	ERR1681998	.	TW	23.6978	120.9605	4330.739618	0.037557003	1155511.316
TW807	ERR1681999	.	TW	23.6978	120.9605	4330.739618	0.03074272	1133545.842
TW813	ERR1682000	.	TW	23.0496	121.1646	4356.974675	0.038899485	1144913.158
TW837	ERR1682001	.	TW	23.6978	120.9605	4330.739618	0.038950464	1141988.737
TW851	ERR1682002	.	TW	23.6978	120.9605	4330.739618	0.038293086	1162688.526
TW873	ERR1682003	.	TW	23.6978	120.9605	4330.739618	0.044681679	1188919.526
UK_INA_278	.	M	UK	57.4778	4.2247	7190.162027	0.020039158	384840.2105
US_SEF_01	.	M	US	37.6986	-123.0022	13156.9924	0.017826051	444303.5263
US_SEF_03	.	F	US	37.6986	-123.0022	13156.9924	0.020442772	454737.1053
